# Epstein-Barr virus nuclear antigen 2 (EBNA2) extensively rewires the human chromatin landscape at autoimmune risk loci

**DOI:** 10.1101/2020.04.15.043612

**Authors:** Ted Hong, Sreeja Parameswaran, Omer Donmez, Daniel Miller, Carmy Forney, Michael Lape, Mariana Saint Just Ribeiro, Jun Liang, Lee E. Edsall, Albert Magnusen, William Miller, Iouri Chepelev, John B. Harley, Bo Zhao, Leah C. Kottyan, Matthew T. Weirauch

## Abstract

The interplay between environmental and genetic factors plays a key role in the development of many autoimmune diseases. In particular, the Epstein-Barr virus (EBV) is an established contributor to multiple sclerosis, lupus, and other disorders. Previously, we demonstrated that the EBV nuclear antigen 2 (EBNA2) transactivating protein occupies up to half of the risk loci for a set of seven autoimmune disorders. To further examine the mechanistic roles played by EBNA2 at these loci on a genome-wide scale, we globally examined gene expression, chromatin accessibility, chromatin looping, and EBNA2 binding, in a B cell line that was 1) uninfected, 2) infected with a strain of EBV lacking EBNA2, or 3) infected with a strain that expresses EBNA2. We identified >400 EBNA2-dependent differentially expressed human genes and >5,000 EBNA2 binding events in the human genome. ATAC-seq analysis revealed >2,000 regions in the human genome with EBNA2-dependent chromatin accessibility, and HiChIP-seq data revealed >1,700 regions where EBNA2 altered chromatin looping interactions. Importantly, autoimmune genetic risk loci were highly enriched at the sites of these EBNA2-dependent chromatin-altering events. We present examples of autoimmune risk genotype-dependent EBNA2 events, nominating genetic risk mechanisms for autoimmune risk loci such as *ZMIZ1*. Taken together, our results reveal important interactions between host genetic variation and EBNA2-driven disease mechanisms. Further, our study highlights a critical role for EBNA2 in rewiring human gene regulatory programs through rearrangement of the chromatin landscape and nominates these interactions as components of genetic mechanisms that influence the risk of multiple autoimmune diseases.
