## Supplemental Table S2 for "Epstein-Barr virus nuclear antigen 2 (EBNA2) extensively rewires the human chromatin landscape at autoimmune risk loci"

### Sheet: README
Epstein-Barr virus nuclear antigen 2 (EBNA2) extensively rewires the human chromatin landscape at autoimmune risk loci
This document contains the GO biological pathway enrichment information of EBNA2 DEGs using ToppFun from the ToppGene Suite (https://toppgene.cchmc.org/).
Comments, additions, or subtractions should be addressed to the corresponding authors:
Lean Kottyan (Leah.Kottyan@cchmc.org)
Matt Weirauch (Matthew.Weirauch@cchmc.org)
The columns in the 'ToppFun GO BP':
ID	ID of GO biological pathway.
Name	Pathway name.
pValue	p-value of enrichment.
FDR B&H	False discovery rate (FDR) using Benjamini–Hochberg procedure.
FDR B&Y	False discovery rate (FDR) using Benjamini–Yekutieli procedure.
Bonferroni	adjusted p-value using Bonferroni correction
Genes from Input	number of genes from input.
Genes in Annotation	number of genes from annotation.

### Sheet: ToppFun GO BP
ID	Name	pValue	FDR B&H	FDR B&Y	Bonferroni	Genes from Input	Genes in Annotation
GO:0009615	response to virus	1.05e-07	0.0003997	0.003641	0.0005317	22	350
GO:0050870	positive regulation of T cell activation	3.012e-07	0.0003997	0.003641	0.001525	17	229
GO:0045321	leukocyte activation	4.046e-07	0.0003997	0.003641	0.002048	49	1386
GO:0001819	positive regulation of cytokine production	4.172e-07	0.0003997	0.003641	0.002112	26	508
GO:0045621	positive regulation of lymphocyte differentiation	5.212e-07	0.0003997	0.003641	0.002639	12	116
GO:0050691	regulation of defense response to virus by host	6.634e-07	0.0003997	0.003641	0.003359	8	45
GO:0002521	leukocyte differentiation	6.991e-07	0.0003997	0.003641	0.00354	28	591
GO:0002252	immune effector process	7.608e-07	0.0003997	0.003641	0.003852	47	1332
GO:0002520	immune system development	7.811e-07	0.0003997	0.003641	0.003955	42	1127
GO:1903039	positive regulation of leukocyte cell-cell adhesion	8.715e-07	0.0003997	0.003641	0.004412	17	247
GO:0046649	lymphocyte activation	8.892e-07	0.0003997	0.003641	0.004502	34	818
GO:0001775	cell activation	1.002e-06	0.0003997	0.003641	0.005071	52	1559
GO:0045582	positive regulation of T cell differentiation	1.026e-06	0.0003997	0.003641	0.005197	11	102
GO:0007159	leukocyte cell-cell adhesion	1.191e-06	0.0004082	0.003718	0.006028	21	372
GO:0048534	hematopoietic or lymphoid organ development	1.209e-06	0.0004082	0.003718	0.006123	40	1065
GO:0051607	defense response to virus	1.861e-06	0.000589	0.005364	0.009424	17	261
GO:0030097	hemopoiesis	2.643e-06	0.0007873	0.00717	0.01338	38	1018
GO:0050663	cytokine secretion	3.256e-06	0.000916	0.008342	0.01649	17	272
GO:0042110	T cell activation	3.828e-06	0.0009642	0.008781	0.01938	25	537
GO:0001816	cytokine production	3.919e-06	0.0009642	0.008781	0.01984	34	875
GO:0051251	positive regulation of lymphocyte activation	4.304e-06	0.0009642	0.008781	0.02179	20	371
GO:0030098	lymphocyte differentiation	4.366e-06	0.0009642	0.008781	0.02211	21	404
GO:0032645	regulation of granulocyte macrophage colony-stimulating factor production	4.571e-06	0.0009642	0.008781	0.02314	5	16
GO:0045086	positive regulation of interleukin-2 biosynthetic process	4.571e-06	0.0009642	0.008781	0.02314	5	16
GO:0030217	T cell differentiation	4.801e-06	0.0009722	0.008854	0.02431	17	280
GO:1903708	positive regulation of hemopoiesis	5.095e-06	0.0009922	0.009036	0.0258	15	223
GO:0050867	positive regulation of cell activation	5.362e-06	0.001005	0.009156	0.02715	22	443
GO:0070663	regulation of leukocyte proliferation	6.03e-06	0.00109	0.00993	0.03053	16	255
GO:0032604	granulocyte macrophage colony-stimulating factor production	6.387e-06	0.001115	0.01016	0.03234	5	17
GO:0022409	positive regulation of cell-cell adhesion	7.64e-06	0.001289	0.01174	0.03868	17	290
GO:0032655	regulation of interleukin-12 production	8.147e-06	0.001331	0.01212	0.04125	8	62
GO:0001817	regulation of cytokine production	8.598e-06	0.00136	0.01239	0.04353	31	789
GO:1902107	positive regulation of leukocyte differentiation	9.003e-06	0.001381	0.01258	0.04558	13	178
GO:0002696	positive regulation of leukocyte activation	9.486e-06	0.001413	0.01286	0.04803	21	425
GO:0007155	cell adhesion	9.941e-06	0.001438	0.0131	0.05033	48	1509
GO:0002230	positive regulation of defense response to virus by host	1.031e-05	0.001449	0.0132	0.05218	6	31
GO:0050670	regulation of lymphocyte proliferation	1.116e-05	0.001496	0.01362	0.05651	15	238
GO:0022610	biological adhesion	1.123e-05	0.001496	0.01362	0.05684	48	1516
GO:0051249	regulation of lymphocyte activation	1.221e-05	0.001561	0.01421	0.06184	24	538
GO:0032944	regulation of mononuclear cell proliferation	1.233e-05	0.001561	0.01421	0.06243	15	240
GO:0032615	interleukin-12 production	1.307e-05	0.001614	0.01469	0.06616	8	66
GO:0002366	leukocyte activation involved in immune response	1.455e-05	0.001754	0.01597	0.07367	29	732
GO:0001773	myeloid dendritic cell activation	1.508e-05	0.001775	0.01617	0.07633	6	33
GO:0002263	cell activation involved in immune response	1.61e-05	0.001852	0.01687	0.08151	29	736
GO:0007249	I-kappaB kinase/NF-kappaB signaling	2.024e-05	0.002234	0.02035	0.1025	16	281
GO:0043900	regulation of multi-organism process	2.051e-05	0.002234	0.02035	0.1039	31	825
GO:0046631	alpha-beta T cell activation	2.074e-05	0.002234	0.02035	0.105	12	165
GO:0098609	cell-cell adhesion	2.299e-05	0.002424	0.02208	0.1164	33	911
GO:0002694	regulation of leukocyte activation	2.676e-05	0.002765	0.02518	0.1355	26	640
GO:0045076	regulation of interleukin-2 biosynthetic process	3.2e-05	0.003241	0.02951	0.162	5	23
