## Supplemental Table S3 for "Epstein-Barr virus nuclear antigen 2 (EBNA2) extensively rewires the human chromatin landscape at autoimmune risk loci"

### Sheet: README
Epstein-Barr virus nuclear antigen 2 (EBNA2) extensively rewires the human chromatin landscape at autoimmune risk loci
This document contains high-level QC statistics for the ChIP-seq, ATAC-seq, and HiChIP-seq datasets.
Comments, additions, or subtractions should be addressed to the corresponding authors:
Leah Kottyan (Leah.Kottyan@cchmc.org)
Matt Weirauch (Matthew.Weirauch@cchmc.org)
The columns in the "QC - HiCHiP" worksheet are as follows:
Sample	Name of sample - each sample is split into individual replicates and the combined replicates
Sequenced pairs	Total number of paired end sequencing reads obtained
Final pairs	Total number of paired end sequencing reads used for looping quantification
Total Cis Pairs	Total number of cis paired end sequencing reads (each loop end resides on the same chromosome)
Total Trans Pairs	Total number of trans paired end sequencing reads (each loop end resides on a different chromosome)
Cis Pairs < 20 kb	Total number of cis paired end sequencing reads less than 20kb apart
Cis Pairs > 20 kb	Total number of cis paired end sequencing reads greater than 20kb apart

### Sheet: QC - ChIP-seq
Experiment	Peak count	Number of sequenced paired end reads	Number of aligned reads	Percent duplication	Number of reads used for calling peaks	Overall alignement rate	Fraction of reads in peaks (FRiP)
Ramos EBNA2 rep1	2776	122669337	115576030	0.809234	22048026	0.9423	0.00872833
Ramos EBNA2 rep2	2554	96339756	90761549	0.68525	28567218	0.9422	0.00792876
Ramos EBNA2 both	5781	219009093	206337579	0.762207	49065723	0.9423	0.0100028
GM12878 EBNA2 rep1	9312	137496582	130990513	0.830045	22262459	0.9528	0.030172
GM12878 EBNA2 rep2	9105	130755679	124530352	0.822221	22138829	0.9526	0.0298319
GM12878 EBNA2 both	17018	268252261	255520865	0.897669	26147584	0.9527	0.0357526

### Sheet: QC - ATAC-seq
Experiment	Peak count	Number of sequenced paired end reads	Number of aligned reads	Percent duplication	Number of reads used for calling peaks	Overall alignement rate	Fraction of reads in peaks (FRiP)
Uninfected Both Reps	45207	216,683,518/216,683,518	199556026	0.419156	115910966	0.9215	0.104813
Uninfected Rep1	46130	80,879,126/80,879,126	73793588	0.534313	34364703	0.9132	0.174499
Uninfected Rep2	31957	135,804,392/135,804,392	125762438	0.33604	83501254	0.9265	0.0683187
EBNA2- Both Reps	35894	356,687,813/356,687,813	320366730	0.43115	182240520	0.8988	0.0552596
EBNA2- Rep1	26230	191,791,332/191,791,332	176992472	0.419389	102763836	0.9234	0.0428811
EBNA2- Rep2	27083	164,896,481/164,896,481	143374258	0.421536	82936911	0.8702	0.0548854
EBNA2+ Both Reps	64679	179,467,269/179,467,269	164162258	0.575259	69726451	0.9155	0.185235
EBNA2+ Rep1	38255	94,625,295/94,625,295	87311637	0.593857	35461039	0.9236	0.102169
EBNA2+ Rep2	55816	84,841,974/84,841,974	76850621	0.528075	36267730	0.9065	0.24177

### Sheet: QC - HiChIP
Sample	Sequenced	Final Pairs		Total Cis Pairs			Total Trans Pairs			Cis Pairs < 20 kb			Cis Pairs > 20 kb
	Pairs		% (input)		% (input)	% (final)		% of input	% (final)		% (input)	% (final)		% (input)	% (final)
Uninfected Both Reps	42179029	19340046	0.458523	15270538	0.362041	0.789581	4069508	0.0964818	0.210419	3326675	0.0788704	0.17201	11943863	0.283171	0.617572
Uninfected Rep 1	38706779	17805886	0.46002	14054638	0.363105	0.789325	3751248	0.0969145	0.210675	3057378	0.0789882	0.171706	10997260	0.284117	0.617619
Uninfected Rep 2	3472250	1534217	0.441851	1215945	0.350189	0.792551	318272	0.0916616	0.207449	269335	0.0775679	0.175552	946610	0.272621	0.616999
EBNA2- Both Reps	69443381	33029574	0.475633	26562576	0.382507	0.804206	6466998	0.0931262	0.195794	6194803	0.0892065	0.187553	20367773	0.2933	0.616653
EBNA2- Rep 1	38142190	17981620	0.471436	14443808	0.378683	0.803254	3537812	0.0927532	0.196746	3323632	0.0871379	0.184835	11120176	0.291545	0.618419
EBNA2- Rep 2	31301191	15048353	0.48076	12119118	0.387178	0.805345	2929235	0.0935822	0.194655	2871488	0.0917373	0.190817	9247630	0.29544	0.614528
EBNA2+ Both Reps	73912411	37261404	0.504129	30087632	0.407071	0.807474	7173772	0.0970577	0.192526	6838159	0.0925171	0.183519	23249473	0.314554	0.623956
EBNA2+ Rep 1	36214615	18785824	0.518736	15194122	0.419558	0.808808	3591702	0.0991782	0.191192	3466646	0.0957251	0.184535	11727476	0.323833	0.624273
EBNA2+ Rep 2	37697796	18476002	0.490108	14893875	0.395086	0.80612	3582127	0.0950222	0.19388	3371835	0.0894438	0.182498	11522040	0.305642	0.623622
