## Supplemental Table S11 for "Epstein-Barr virus nuclear antigen 2 (EBNA2) extensively rewires the human chromatin landscape at autoimmune risk loci"

### Sheet: README
Epstein-Barr virus nuclear antigen 2 (EBNA2) extensively rewires the human chromatin landscape at autoimmune risk loci
This document contains the RELI results comparing EBNA2-dependent looping events to other datasets used in this study.
Comments, additions, or subtractions should be addressed to the corresponding authors:
Lean Kottyan (Leah.Kottyan@cchmc.org)
Matt Weirauch (Matthew.Weirauch@cchmc.org)
The first tab contains the RELI results of EBNA2 dependent gains of looping against other datasets used in this study.
The second tab contains the RELI results of EBNA2 dependent losses of looping against other datasets used in this study.
The third tab contains the EBNA2 dependent looping events that are intersected with EBNA2 DEGs
The columns in the 'EBNA2 Loop Gains vs others RELI' and 'EBNA2 Loop Loss vs others RELI' are identical:
Label	Name of the library dataset.
Overlap	Overlap count (number of peaks with intersecting genomic coordinates).
Total	Total number of peaks in the input set.
Ratio	Ratio of overlap count divided by total count.
Mean	Expected mean of intersection count from 2000 permutation test.
STD	Standard deviation from 2000 permutation test.
Z-score	Z-score calculated from 2000 permutation test.
Enrichment	Enrichment from 2000 permutation test (Overlap divided by Mean)
P-val	p-value calculated from 2000 permutation test.
Corrected P-val	Adjusted p-value usin Bonferroni correction.
Null_Model	Null model used in this analysis.
Species	Species for the library dataset.
The columns in the 'Loop-DEG promoter Intersect' are:
chrom (Left anchor)	Chromosome for left anchor of looping interaction.
start (Left anchor)	Starting position for left anchor of looping interaction.
end (Left anchor)	End position for left anchor of looping interaction.
chrom (Right anchor)	Chromosome for right anchor of looping interaction.
start (Right anchor)	Starting position for right anchor of looping interaction.
end (Right anchor)	End position for right anchor of looping interaction.
chrom (DEG promoter)	Chromosome for DEG.
start (DEG promoter)	Starting position for DEG.
end (DEG promoter)	End position for DEG.
Gene	Name of gene.
Intersected anchor	Side of anchor involved in the intersection.

### Sheet: EBNA2 Loop Gains vs others RELI
Conditions	Overlap	Total	Ratio	Mean	STD	Z-score	Enrichment	P-val	Corrected P-val	Null_Model	Species
EBNA2_Gain_loop	2478	2478	1	45.4905	77.2454	31.4907	54.4729	5.8283e-218	6.41113e-217	Null_Model_OpenChrom	human
EBNA2_Ramos_ChIP-seq	405	2478	0.163438	33.7433	13.1337	28.2675	12.0024	4.33905e-176	4.77295e-175	Null_Model_OpenChrom	human
EBNA2_Loss_loop	89	2478	0.0359161	9.62438	3.99459	19.8708	9.24735	3.64308e-88	4.00739e-87	Null_Model_OpenChrom	human
EBNA2_DEGs_100k_padded	285	2478	0.115012	112.598	11.5625	14.9104	2.53112	1.40938e-50	1.55031e-49	Null_Model_OpenChrom	human
EBNA2_up_genes_100k_padded	200	2478	0.0807103	66.4216	9.06554	14.7347	3.01107	1.92831e-49	2.12115e-48	Null_Model_OpenChrom	human
EBNA2_open_IDR	43	2478	0.0173527	8.87213	3.16032	10.7989	4.84664	1.74242e-27	1.91666e-26	Null_Model_OpenChrom	human
EBNA2_up_genes_5k_padded	34	2478	0.0137207	7.88312	2.90471	8.99122	4.31301	1.22253e-19	1.34478e-18	Null_Model_OpenChrom	human
EBNA2_DEGs_5k_padded	45	2478	0.0181598	13.012	3.72154	8.59537	3.45835	4.14998e-18	4.56497e-17	Null_Model_OpenChrom	human
EBNA2_down_genes_100k_padded	90	2478	0.0363196	47.6883	7.02828	6.02021	1.88725	8.70971e-10	9.58068e-09	Null_Model_OpenChrom	human
EBNA2_down_genes_5k_padded	11	2478	0.00443906	5.23876	2.22485	2.5895	2.09973	0.00480583	0.0528641	Null_Model_OpenChrom	human
EBNA2_closed_IDR	9	2478	0.00363196	3.82917	2.0243	2.55438	2.35038	0.00531887	0.0585075	Null_Model_OpenChrom	human

### Sheet: EBNA2 Loop Loss vs others RELI
Conditions	Overlap	Total	Ratio	Mean	STD	Z-score	Enrichment	P-val	Corrected P-val	Null_Model	Species
EBNA2_Loss_loop	583	583	1	2.87413	18.4189	31.4962	202.844	4.89178e-218	5.38096e-217	Null_Model_OpenChrom	human
EBNA2_Ramos_ChIP-seq	94	583	0.161235	8.59441	3.9635	21.548	10.9373	2.76281e-103	3.03909e-102	Null_Model_OpenChrom	human
EBNA2_Gain_loop	89	583	0.152659	10.3467	4.05718	19.3862	8.60182	5.04624e-84	5.55086e-83	Null_Model_OpenChrom	human
EBNA2_down_genes_100k_padded	55	583	0.0943396	11.2517	3.62858	12.0566	4.88813	8.95222e-34	9.84744e-33	Null_Model_OpenChrom	human
EBNA2_DEGs_100k_padded	84	583	0.144082	26.5095	5.34473	10.7565	3.16868	2.7619e-27	3.03809e-26	Null_Model_OpenChrom	human
EBNA2_closed_IDR	9	583	0.0154374	1.01898	1.07081	7.45326	8.83235	4.55325e-14	5.00858e-13	Null_Model_OpenChrom	human
EBNA2_down_genes_5k_padded	9	583	0.0154374	1.24276	1.12961	6.86718	7.24196	3.27407e-12	3.60148e-11	Null_Model_OpenChrom	human
EBNA2_DEGs_5k_padded	14	583	0.0240137	3.10689	1.75885	6.19331	4.50611	2.94561e-10	3.24017e-09	Null_Model_OpenChrom	human
EBNA2_up_genes_100k_padded	29	583	0.0497427	15.9021	3.79479	3.45155	1.82366	0.00027869	0.00306559	Null_Model_OpenChrom	human
EBNA2_open_IDR	6	583	0.0102916	2.16683	1.5353	2.49669	2.76902	0.0062679	0.0689469	Null_Model_OpenChrom	human
EBNA2_up_genes_5k_padded	5	583	0.00857633	1.87712	1.374	2.27284	2.66365	0.011518	0.126698	Null_Model_OpenChrom	human

### Sheet: Loop-DEG promoter Intersect
chr(left)	start(left)	end(left)	chr(right)	start(right)	end(right)	chr	start	end	gene	gene up/down	loop gain/loss	intersecting loop
chr1	15910342	15912494	chr1	15925394	15927078	chr1	15901605	15921605	AGMAT	up	gain_loop	left
chr1	27950849	27954182	chr1	27988355	27990210	chr1	27951727	27971727	FGR	up	gain_loop	left
chr1	150240144	150242818	chr1	150532724	150538059	chr1	150234686	150254686	C1ORF54	up	gain_loop	left
chr10	85929761	85933196	chr10	85937115	85940521	chr10	85921832	85941832	CERNA2	down	gain_loop	left
chr11	58938418	58940445	chr11	59050036	59052932	chr11	58928902	58948902	DTX4	up	gain_loop	left
chr12	7013553	7015991	chr12	7051948	7056000	chr12	7013613	7033613	ENO2	up	gain_loop	left
chr12	52473529	52477160	chr12	52497488	52500347	chr12	52463479	52483479	OR7E47P	down	gain_loop	left
chr12	111056521	111058847	chr12	111063621	111067502	chr12	111041831	111061831	TCTN1	up	gain_loop	left
chr15	90639482	90642802	chr15	90807640	90810119	chr15	90635786	90655786	IDH2	down	gain_loop	left
chr16	29749028	29751288	chr16	29755642	29758156	chr16	29747340	29767340	C16ORF54	up	gain_loop	left
chr16	29755642	29758156	chr16	29765565	29768579	chr16	29747340	29767340	C16ORF54	up	gain_loop	left
chr17	16876853	16878659	chr17	16883423	16885749	chr17	16865402	16885402	TNFRSF13B	up	gain_loop	left
chr17	40825759	40832659	chr17	40895550	40898438	chr17	40823845	40843845	CCR10	up	gain_loop	left
chr17	40825759	40832659	chr17	40984271	40986820	chr17	40823845	40843845	CCR10	up	gain_loop	left
chr19	6515907	6523529	chr19	6575086	6579459	chr19	6521009	6541009	TNFSF9	up	gain_loop	left
chr19	6515907	6523529	chr19	6589162	6593309	chr19	6521009	6541009	TNFSF9	up	gain_loop	left
chr19	6515907	6523529	chr19	6600157	6602915	chr19	6521009	6541009	TNFSF9	up	gain_loop	left
chr19	6537020	6539712	chr19	6589162	6593309	chr19	6521009	6541009	TNFSF9	up	gain_loop	left
chr19	42625277	42629026	chr19	42925893	42928980	chr19	42626780	42646780	LOC100505622	down	gain_loop	left
chr19	45500618	45505848	chr19	45593961	45597760	chr19	45494706	45514706	RELB	up	gain_loop	left
chr19	50868199	50869990	chr19	51013550	51015194	chr19	50859087	50879087	NAPSA	up	gain_loop	left
chr2	27297294	27300228	chr2	27302903	27305155	chr2	27299610	27319610	KHK	up	gain_loop	left
chr2	113595047	113596547	chr2	113635721	113640787	chr2	113584356	113604356	IL1B	up	gain_loop	left
chr21	42732088	42734242	chr21	42738127	42742613	chr21	42723949	42743949	MX2	up	gain_loop	left
chr21	42738127	42742613	chr21	43251649	43255196	chr21	42723949	42743949	MX2	up	gain_loop	left
chr22	22390235	22392859	chr22	22554967	22557337	chr22	22388332	22408332	PRAMENP	up	gain_loop	left
chr22	39459288	39463878	chr22	39468033	39470171	chr22	39463009	39483009	APOBEC3G	up	gain_loop	left
chr22	42092367	42094480	chr22	42140413	42143658	chr22	42085517	42105517	MEI1	up	gain_loop	left
chr22	50699302	50702293	chr22	50729283	50733700	chr22	50698822	50718822	MAPK11	up	gain_loop	left
chr5	42991593	42995781	chr5	43039054	43044333	chr5	42983435	43003435	FLJ32255	up	gain_loop	left
chr5	139936252	139938050	chr5	139942780	139945970	chr5	139934149	139954149	SLC35A4	up	gain_loop	left
chr5	139936252	139938050	chr5	139942780	139945970	chr5	139934189	139954189	APBB3	up	gain_loop	left
chr5	176829611	176832780	chr5	176879907	176884499	chr5	176826577	176846577	F12	up	gain_loop	left
chr7	2438861	2441051	chr7	2444855	2447033	chr7	2433194	2453194	CHST12	up	gain_loop	left
chr1	27807985	27811693	chr1	27957306	27960537	chr1	27951727	27971727	FGR	up	gain_loop	right
chr1	27850026	27855583	chr1	27950849	27954182	chr1	27951727	27971727	FGR	up	gain_loop	right
chr1	40650832	40654371	chr1	40777504	40781274	chr1	40772939	40792939	COL9A2	up	gain_loop	right
chr1	111744838	111748324	chr1	111764397	111766075	chr1	111760280	111780280	CHI3L2	up	gain_loop	right
chr1	154925667	154928113	chr1	154965981	154967737	chr1	154965105	154985105	ZBTB7B	down	gain_loop	right
chr1	158118888	158120209	chr1	158146088	158151796	chr1	158139736	158159736	CD1D	down	gain_loop	right
chr1	160397544	160401188	chr1	160547421	160550558	chr1	160539306	160559306	CD84	up	gain_loop	right
chr1	160489227	160494004	chr1	160537017	160539567	chr1	160539306	160559306	CD84	up	gain_loop	right
chr1	160592510	160595790	chr1	160620570	160624363	chr1	160607101	160627101	SLAMF1	up	gain_loop	right
chr1	160592510	160595790	chr1	160765970	160768821	chr1	160755863	160775863	LY9	up	gain_loop	right
chr10	134124761	134126494	chr10	134144251	134147825	chr10	134135379	134155379	STK32C	down	gain_loop	right
chr12	6982310	6983692	chr12	7030915	7033591	chr12	7013613	7033613	ENO2	up	gain_loop	right
chr12	10437530	10440381	chr12	10706289	10712807	chr12	10695977	10715977	LINC02446	up	gain_loop	right
chr12	52443036	52445740	chr12	52473529	52477160	chr12	52463479	52483479	OR7E47P	down	gain_loop	right
chr12	110967499	110972486	chr12	111042066	111046032	chr12	111041831	111061831	TCTN1	up	gain_loop	right
chr12	111019520	111022047	chr12	111042066	111046032	chr12	111041831	111061831	TCTN1	up	gain_loop	right
chr12	123319825	123322103	chr12	123371233	123374941	chr12	123370712	123390712	VPS37B	up	gain_loop	right
chr14	75891633	75895558	chr14	75981247	75982831	chr14	75978783	75998783	BATF	up	gain_loop	right
chr15	66443937	66449765	chr15	66544136	66545964	chr15	66536075	66556075	MEGF11	up	gain_loop	right
chr16	2013394	2016510	chr16	2517206	2522517	chr16	2508214	2528214	LOC729652	down	gain_loop	right
chr16	2013394	2016510	chr16	2517206	2522517	chr16	2511499	2531499	NTN3	down	gain_loop	right
chr16	2272815	2274840	chr16	2517206	2522517	chr16	2508214	2528214	LOC729652	down	gain_loop	right
chr16	2272815	2274840	chr16	2517206	2522517	chr16	2511499	2531499	NTN3	down	gain_loop	right
chr16	29711623	29714828	chr16	29749028	29751288	chr16	29747340	29767340	C16ORF54	up	gain_loop	right
chr16	29740723	29744142	chr16	29765565	29768579	chr16	29747340	29767340	C16ORF54	up	gain_loop	right
chr17	5124128	5127321	chr17	5135141	5139202	chr17	5128155	5148155	SCIMP	down	gain_loop	right
chr17	40769118	40772543	chr17	40825759	40832659	chr17	40823845	40843845	CCR10	up	gain_loop	right
chr17	45740980	45742673	chr17	45769175	45772914	chr17	45762629	45782629	TBKBP1	down	gain_loop	right
chr19	6371865	6374443	chr19	6515907	6523529	chr19	6521009	6541009	TNFSF9	up	gain_loop	right
chr19	35695595	35699429	chr19	36390803	36395239	chr19	36383381	36403381	HCST	up	gain_loop	right
chr19	36200887	36203139	chr19	36390803	36395239	chr19	36383381	36403381	HCST	up	gain_loop	right
chr19	42497181	42504078	chr19	42631594	42635918	chr19	42626780	42646780	LOC100505622	down	gain_loop	right
chr19	42612145	42614031	chr19	42625277	42629026	chr19	42626780	42646780	LOC100505622	down	gain_loop	right
chr19	58872664	58874864	chr19	59028833	59032507	chr19	59013432	59033432	SLC27A5	up	gain_loop	right
chr2	47942057	47948076	chr2	48008865	48011358	chr2	48000220	48020220	MSH6	down	gain_loop	right
chr2	219199055	219201306	chr2	219742408	219751302	chr2	219735254	219755254	WNT10A	up	gain_loop	right
chr5	42991593	42995781	chr5	43039054	43044333	chr5	43030447	43050447	ANXA2R	up	gain_loop	right
chr5	139779487	139783059	chr5	139942780	139945970	chr5	139934149	139954149	SLC35A4	up	gain_loop	right
chr5	139779487	139783059	chr5	139942780	139945970	chr5	139934189	139954189	APBB3	up	gain_loop	right
chr5	173052128	173054691	chr5	173159770	173165707	chr5	173163212	173183212	LINC01484	down	gain_loop	right
chr5	173140994	173142686	chr5	173159770	173165707	chr5	173163212	173183212	LINC01484	down	gain_loop	right
chr5	173124021	173129757	chr5	173169982	173174568	chr5	173163212	173183212	LINC01484	down	gain_loop	right
chr5	173267116	173270136	chr5	173311091	173315985	chr5	173305330	173325330	CPEB4	up	gain_loop	right
chr6	138028642	138030929	chr6	138187326	138190009	chr6	138178324	138198324	TNFAIP3	up	gain_loop	right
chr6	138028642	138030929	chr6	138187326	138190009	chr6	138179370	138199370	LOC100130476	up	gain_loop	right
chr8	20079393	20082831	chr8	20125398	20129763	chr8	20123283	20143283	LZTS1-AS1	up	gain_loop	right
chr8	20113514	20116154	chr8	20125398	20129763	chr8	20123283	20143283	LZTS1-AS1	up	gain_loop	right
chr11	47236078	47238131	chr11	47290361	47292527	chr11	47226492	47246492	DDB2	down	loss_loop	left
chr11	75478051	75481152	chr11	75512517	75515835	chr11	75469777	75489777	DGAT2	up	loss_loop	left
chr2	102320030	102323908	chr2	102331844	102336251	chr2	102304164	102324164	MAP4K4	down	loss_loop	left
chr22	22390235	22392859	chr22	23292325	23297537	chr22	22388332	22408332	PRAMENP	up	loss_loop	left
chr22	22396342	22404228	chr22	23249335	23254596	chr22	22388332	22408332	PRAMENP	up	loss_loop	left
chr4	86395581	86399391	chr4	86579145	86583224	chr4	86386283	86406283	ARHGAP24	down	loss_loop	left
chr6	2874152	2879168	chr6	3025509	3029157	chr6	2874221	2894221	LOC101927730	down	loss_loop	left
chr6	32782132	32785686	chr6	32935014	32940286	chr6	32774825	32794825	HLA-DOB	down	loss_loop	left
chr9	5437091	5439994	chr9	5607031	5610419	chr9	5427937	5447937	PLGRKT	up	loss_loop	left
chr11	9774262	9781642	chr11	10337469	10342283	chr11	10319859	10339859	CAND1.11	up	loss_loop	right
chr11	118721739	118723918	chr11	118753458	118754810	chr11	118744474	118764474	CXCR5	down	loss_loop	right
chr12	9799055	9805378	chr12	10706289	10712807	chr12	10695977	10715977	LINC02446	up	loss_loop	right
chr13	75994759	75999867	chr13	76054118	76057410	chr13	76046304	76066304	TBC1D4	down	loss_loop	right
chr4	666910	672535	chr4	1208456	1213553	chr4	1192750	1212750	LOC100130872	down	loss_loop	right
chr4	1128064	1130587	chr4	1208456	1213553	chr4	1192750	1212750	LOC100130872	down	loss_loop	right
chr4	1180529	1183018	chr4	1208456	1213553	chr4	1192750	1212750	LOC100130872	down	loss_loop	right
chr4	86579145	86583224	chr4	86645296	86648323	chr4	86633620	86653620	MIR4451	down	loss_loop	right
chr4	185234174	185236163	chr4	185266088	185270462	chr4	185265130	185285130	LINC02363	up	loss_loop	right
chr6	2874152	2879168	chr6	3025509	3029157	chr6	3015005	3035005	HTATSF1P2	down	loss_loop	right
chr6	26196187	26200998	chr6	27832777	27837072	chr6	27831289	27851289	HIST1H4L	down	loss_loop	right
chr9	140521944	140523781	chr9	140652006	140655409	chr9	140647473	140667473	EHMT1-IT1	down	loss_loop	right
