## Supplemental Table S12 for "Epstein-Barr virus nuclear antigen 2 (EBNA2) extensively rewires the human chromatin landscape at autoimmune risk loci"

### Sheet: README
Epstein-Barr virus nuclear antigen 2 (EBNA2) extensively rewires the human chromatin landscape at autoimmune risk loci
This document contains the RELI results of datasets generated in this study compared against the RELI Autoimmune Disease library.
Comments, additions, or subtractions should be addressed to the corresponding authors:
Leah Kottyan (Leah.Kottyan@cchmc.org)
Matt Weirauch (Matthew.Weirauch@cchmc.org)
The first tab contains the RELI results of EBNA2 DEGs (100k-padded from TSS) against the Disease library.
The second tab contains the RELI results of EBV dependent but not EBNA2 dependent DEGs (100k-padded from TSS) against the Disease library.
The third tab contains the RELI results of EBNA2 dependent up-regulated genes (100k-padded from TSS) against the Disease library.
The fourth tab contains the RELI results of EBNA2 dependent down-regulated genes (100k-padded from TSS) against the Disease library.
The fifth tab contains the RELI results of EBNA2 dependent open chromatin against the Disease library.
The sixth tab contains the RELI results of EBNA2 dependent closed chromatin against the Disease library.
The seventh tab contains the RELI results of EBNA2 dependent gain of looping against the Disease library.
The eighth tab contains the RELI results of EBNA2 dependent loss of looping against the Disease library.
The columns in the first through eighth tabs are identical:
Label	Name of the library dataset.
Overlap	Overlap count (number of peaks with intersecting genomic coordinates).
Total	Total number of peaks in the input set.
Ratio	Ratio of overlap count divided by total count.
Mean	Expected mean of intersection count from 2000 permutation test.
STD	Standard deviation from 2000 permutation test.
Z-score	Z-score calculated from 2000 permutation test.
Enrichment	Enrichment from 2000 permutation test (Overlap divided by Mean)
P-val	p-value calculated from 2000 permutation test.
Corrected P-val	Adjusted p-value usin Bonferroni correction.
Null_Model	Null model used in this analysis.
Species	Species for the library dataset.

### Sheet: EBNA2 DEGs Disease RELI
Label	Overlap	Total	Ratio	Mean	STD	Z-score	Enrichment	P-val	Corrected P-val	Null_Model	Species
Systemic_lupus_erythematosus	20	421	0.0475059	5.83916	2.42757	5.83334	3.42515	2.71644e-09	5.43289e-08	Null_Model_OpenChrom	human
All_Autoimmune_Disorder	65	421	0.154394	37.2687	5.68583	4.87727	1.74409	5.37834e-07	1.07567e-05	Null_Model_OpenChrom	human
EBNA2_Disorder	59	421	0.140143	33.3596	5.59022	4.58665	1.7686	2.25204e-06	4.50408e-05	Null_Model_OpenChrom	human
Multiple_sclerosis	19	421	0.0451306	6.98302	2.74093	4.38427	2.72089	5.81874e-06	0.000116375	Null_Model_OpenChrom	human
Primary_biliary_cirrhosis	7	421	0.0166271	1.64735	1.27142	4.20998	4.24924	1.27698e-05	0.000255396	Null_Model_OpenChrom	human
Rheumatoid_arthritis	14	421	0.0332542	5.91908	2.40924	3.35414	2.36523	0.000398065	0.00796131	Null_Model_OpenChrom	human
Systemic_sclerosis	4	421	0.00950119	0.892108	0.98709	3.14854	4.48376	0.000820442	0.0164088	Null_Model_OpenChrom	human
Crohns_disease	7	421	0.0166271	2.61339	1.67014	2.62649	2.67852	0.0043135	0.0862699	Null_Model_OpenChrom	human
Vitiligo	6	421	0.0142518	2.24376	1.53379	2.44899	2.67409	0.00716282	0.143256	Null_Model_OpenChrom	human
Takayasu_arteritis	3	421	0.00712589	0.795205	0.911601	2.4186	3.77261	0.00779026	0.155805	Null_Model_OpenChrom	human
All_Disease_SNPs	130	421	0.308789	107.368	9.38076	2.4126	1.21079	0.00791965	0.158393	Null_Model_OpenChrom	human
Kawasaki_disease	3	421	0.00712589	0.791209	0.941999	2.34479	3.79167	0.00951887	0.190377	Null_Model_OpenChrom	human
Ulcerative_colitis	8	421	0.0190024	4.11688	1.99533	1.9461	1.94322	0.0258211	0.516422	Null_Model_OpenChrom	human
Inflammatory_bowel_disease	13	421	0.0308789	7.82018	2.67051	1.93964	1.66237	0.0262119	0.524238	Null_Model_OpenChrom	human
Juvenile_idiopathic_arthritis	4	421	0.00950119	1.83816	1.38484	1.56108	2.17609	0.059253	1	Null_Model_OpenChrom	human
Graves_disease	2	421	0.00475059	1.12388	1.08381	0.80837	1.77956	0.209439	1	Null_Model_OpenChrom	human
Celiac_disease	2	421	0.00475059	1.46853	1.21213	0.43846	1.3619	0.330527	1	Null_Model_OpenChrom	human
ANCA-associated_vasculitis	1	421	0.0023753	1.03696	1.05054	-0.0351819	0.964355	0.514033	1	Null_Model_OpenChrom	human
Type_1_diabetes	2	421	0.00475059	2.83017	1.70679	-0.486393	0.706671	0.686656	1	Null_Model_OpenChrom	human
Ankylosing_spondylitis	0	421	0	1.46254	1.19367	-1.22525	0	0.889759	1	Null_Model_OpenChrom	human

### Sheet: Non EBNA2 DEGs Disease RELI
Label	Overlap	Total	Ratio	Mean	STD	Z-score	Enrichment	P-val	Corrected P-val	Null_Model	Species
Celiac_disease	2	72	0.0277778	0.276723	0.492288	3.50055	7.22744	0.000232153	0.00464305	Null_Model_OpenChrom	human
Ankylosing_spondylitis	2	72	0.0277778	0.267732	0.512101	3.38267	7.47015	0.000358926	0.00717852	Null_Model_OpenChrom	human
All_Disease_SNPs	29	72	0.402778	18.0579	3.62307	3.02012	1.60594	0.00126338	0.0252676	Null_Model_OpenChrom	human
Ulcerative_colitis	3	72	0.0416667	0.688312	0.810403	2.85252	4.35849	0.00216873	0.0433745	Null_Model_OpenChrom	human
Primary_biliary_cirrhosis	2	72	0.0277778	0.317682	0.599147	2.80786	6.2956	0.00249363	0.0498727	Null_Model_OpenChrom	human
Inflammatory_bowel_disease	4	72	0.0555556	1.32068	1.18662	2.25794	3.02874	0.0119746	0.239492	Null_Model_OpenChrom	human
Crohns_disease	2	72	0.0277778	0.470529	0.689479	2.2183	4.25053	0.0132672	0.265344	Null_Model_OpenChrom	human
Systemic_lupus_erythematosus	2	72	0.0277778	1.01499	1.02116	0.964599	1.97047	0.167373	1	Null_Model_OpenChrom	human
Multiple_sclerosis	2	72	0.0277778	1.22078	1.0928	0.713049	1.6383	0.237908	1	Null_Model_OpenChrom	human
All_Autoimmune_Disorder	8	72	0.111111	6.38362	2.28532	0.707288	1.25321	0.239694	1	Null_Model_OpenChrom	human
EBNA2_Disorder	7	72	0.0972222	5.67732	2.28753	0.578213	1.23298	0.28156	1	Null_Model_OpenChrom	human
Kawasaki_disease	0	72	0	0.124875	0.362478	-0.344504	0	0.634766	1	Null_Model_OpenChrom	human
Takayasu_arteritis	0	72	0	0.137862	0.361905	-0.380934	0	0.648374	1	Null_Model_OpenChrom	human
Systemic_sclerosis	0	72	0	0.14985	0.381474	-0.392818	0	0.652773	1	Null_Model_OpenChrom	human
ANCA-associated_vasculitis	0	72	0	0.157842	0.386084	-0.408828	0	0.658667	1	Null_Model_OpenChrom	human
Graves_disease	0	72	0	0.180819	0.41264	-0.4382	0	0.669379	1	Null_Model_OpenChrom	human
Juvenile_idiopathic_arthritis	0	72	0	0.335664	0.570278	-0.588597	0	0.721934	1	Null_Model_OpenChrom	human
Vitiligo	0	72	0	0.387612	0.617743	-0.627465	0	0.734823	1	Null_Model_OpenChrom	human
Type_1_diabetes	0	72	0	0.46953	0.676255	-0.694309	0	0.756256	1	Null_Model_OpenChrom	human
Rheumatoid_arthritis	0	72	0	0.993007	1.0124	-0.980845	0	0.836665	1	Null_Model_OpenChrom	human

### Sheet: EBNA2 up Disease RELI
Label	Overlap	Total	Ratio	Mean	STD	Z-score	Enrichment	P-val	Corrected P-val	Null_Model	Species
Multiple_sclerosis	13	243	0.0534979	4.09391	1.96193	4.53945	3.17545	2.82001e-06	5.64002e-05	Null_Model_OpenChrom	human
Systemic_lupus_erythematosus	12	243	0.0493827	3.48651	1.88469	4.51718	3.44183	3.13338e-06	6.26677e-05	Null_Model_OpenChrom	human
All_Autoimmune_Disorder	39	243	0.160494	21.5904	4.46073	3.90286	1.80636	4.75316e-05	0.000950631	Null_Model_OpenChrom	human
Takayasu_arteritis	3	243	0.0123457	0.51049	0.736301	3.3811	5.87671	0.000360977	0.00721953	Null_Model_OpenChrom	human
EBNA2_Disorder	33	243	0.135802	19.1668	4.17937	3.30988	1.72172	0.000466685	0.0093337	Null_Model_OpenChrom	human
Primary_biliary_cirrhosis	4	243	0.0164609	0.928072	0.952272	3.22589	4.31001	0.000627901	0.012558	Null_Model_OpenChrom	human
Vitiligo	4	243	0.0164609	1.22178	1.12462	2.47036	3.27392	0.00674879	0.134976	Null_Model_OpenChrom	human
Inflammatory_bowel_disease	9	243	0.037037	4.34965	1.97272	2.35733	2.06913	0.00920347	0.184069	Null_Model_OpenChrom	human
Systemic_sclerosis	2	243	0.00823045	0.524476	0.719479	2.05082	3.81333	0.0201421	0.402842	Null_Model_OpenChrom	human
Crohns_disease	4	243	0.0164609	1.50549	1.21829	2.04755	2.65693	0.020302	0.406041	Null_Model_OpenChrom	human
Juvenile_idiopathic_arthritis	3	243	0.0123457	1.06094	1.02337	1.89478	2.82768	0.0290608	0.581217	Null_Model_OpenChrom	human
All_Disease_SNPs	74	243	0.304527	61.8681	6.96093	1.74286	1.19609	0.0406794	0.813587	Null_Model_OpenChrom	human
Graves_disease	2	243	0.00823045	0.672328	0.83218	1.59541	2.97474	0.0553098	1	Null_Model_OpenChrom	human
Rheumatoid_arthritis	6	243	0.0246914	3.40859	1.80718	1.43395	1.76026	0.0757929	1	Null_Model_OpenChrom	human
Celiac_disease	2	243	0.00823045	0.951049	0.960521	1.09206	2.10294	0.137402	1	Null_Model_OpenChrom	human
Ulcerative_colitis	4	243	0.0164609	2.42957	1.49909	1.04759	1.64638	0.147414	1	Null_Model_OpenChrom	human
Kawasaki_disease	1	243	0.00411523	0.393606	0.644142	0.941398	2.54061	0.17325	1	Null_Model_OpenChrom	human
ANCA-associated_vasculitis	1	243	0.00411523	0.585415	0.75561	0.548676	1.70819	0.291614	1	Null_Model_OpenChrom	human
Type_1_diabetes	1	243	0.00411523	1.5984	1.25322	-0.47749	0.625625	0.683493	1	Null_Model_OpenChrom	human
Ankylosing_spondylitis	0	243	0	0.846154	0.917773	-0.921964	0	0.821726	1	Null_Model_OpenChrom	human

### Sheet: EBNA2 down Disease RELI
Label	Overlap	Total	Ratio	Mean	STD	Z-score	Enrichment	P-val	Corrected P-val	Null_Model	Species
Rheumatoid_arthritis	8	178	0.0449438	2.43057	1.53409	3.63045	3.29141	0.000141466	0.00282933	Null_Model_OpenChrom	human
Systemic_lupus_erythematosus	8	178	0.0449438	2.53447	1.56303	3.49675	3.15648	0.000235479	0.00470957	Null_Model_OpenChrom	human
EBNA2_Disorder	26	178	0.146067	14.0759	3.55925	3.35017	1.84713	0.000403807	0.00807614	Null_Model_OpenChrom	human
Systemic_sclerosis	2	178	0.011236	0.346653	0.597253	2.76825	5.76945	0.00281789	0.0563578	Null_Model_OpenChrom	human
Kawasaki_disease	2	178	0.011236	0.340659	0.600696	2.76236	5.87097	0.00286922	0.0573845	Null_Model_OpenChrom	human
All_Autoimmune_Disorder	26	178	0.146067	15.5644	3.83355	2.72218	1.67047	0.00324267	0.0648535	Null_Model_OpenChrom	human
Primary_biliary_cirrhosis	3	178	0.0168539	0.722278	0.844271	2.69786	4.15353	0.00348938	0.0697875	Null_Model_OpenChrom	human
Crohns_disease	3	178	0.0168539	1.09291	0.986083	1.93401	2.74497	0.0265562	0.531124	Null_Model_OpenChrom	human
All_Disease_SNPs	56	178	0.314607	45.4735	5.70259	1.84592	1.23149	0.0324522	0.649045	Null_Model_OpenChrom	human
Multiple_sclerosis	6	178	0.0337079	3.07992	1.65699	1.76228	1.9481	0.039011	0.78022	Null_Model_OpenChrom	human
Ulcerative_colitis	4	178	0.0224719	1.79021	1.32814	1.66382	2.23438	0.0480739	0.961478	Null_Model_OpenChrom	human
Vitiligo	2	178	0.011236	0.942058	0.968834	1.09197	2.12301	0.137422	1	Null_Model_OpenChrom	human
Inflammatory_bowel_disease	4	178	0.0224719	3.16284	1.79289	0.466933	1.26469	0.320274	1	Null_Model_OpenChrom	human
Juvenile_idiopathic_arthritis	1	178	0.00561798	0.785215	0.913685	0.235076	1.27354	0.407075	1	Null_Model_OpenChrom	human
Type_1_diabetes	1	178	0.00561798	1.17183	1.07352	-0.160062	0.853367	0.563584	1	Null_Model_OpenChrom	human
Takayasu_arteritis	0	178	0	0.337662	0.565571	-0.597028	0	0.724756	1	Null_Model_OpenChrom	human
ANCA-associated_vasculitis	0	178	0	0.374625	0.615236	-0.608913	0	0.728709	1	Null_Model_OpenChrom	human
Graves_disease	0	178	0	0.482517	0.704233	-0.685167	0	0.753381	1	Null_Model_OpenChrom	human
Ankylosing_spondylitis	0	178	0	0.612388	0.756047	-0.809987	0	0.791026	1	Null_Model_OpenChrom	human
Celiac_disease	0	178	0	0.717283	0.825222	-0.8692	0	0.807631	1	Null_Model_OpenChrom	human

### Sheet: EBNA2 open Disease RELI
Label	Overlap	Total	Ratio	Mean	STD	Z-score	Enrichment	P-val	Corrected P-val	Null_Model	Species
Multiple_sclerosis	3	1547	0.00193924	0.95005	0.96203	2.13086	3.15773	0.0165504	0.331008	Null_Model_OpenChrom	human
Graves_disease	1	1547	0.000646412	0.173826	0.419231	1.97069	5.75287	0.0243797	0.487594	Null_Model_OpenChrom	human
EBNA2_Disorder	10	1547	0.00646412	6.38462	2.49097	1.45139	1.56627	0.073335	1	Null_Model_OpenChrom	human
All_Autoimmune_Disorder	11	1547	0.00711054	7.21678	2.77236	1.36462	1.52422	0.0861861	1	Null_Model_OpenChrom	human
Vitiligo	1	1547	0.000646412	0.365634	0.596806	1.06294	2.73497	0.143906	1	Null_Model_OpenChrom	human
Type_1_diabetes	1	1547	0.000646412	0.395604	0.641358	0.942369	2.52778	0.173002	1	Null_Model_OpenChrom	human
Inflammatory_bowel_disease	2	1547	0.00129282	1.20979	1.06299	0.743384	1.65318	0.228625	1	Null_Model_OpenChrom	human
Rheumatoid_arthritis	1	1547	0.000646412	0.74026	0.846444	0.30686	1.35088	0.379475	1	Null_Model_OpenChrom	human
All_Disease_SNPs	23	1547	0.0148675	22.0809	4.59178	0.200162	1.04162	0.420677	1	Null_Model_OpenChrom	human
Systemic_sclerosis	0	1547	0	0.0759241	0.268756	-0.282502	0	0.611221	1	Null_Model_OpenChrom	human
Takayasu_arteritis	0	1547	0	0.0959041	0.30462	-0.314832	0	0.623555	1	Null_Model_OpenChrom	human
ANCA-associated_vasculitis	0	1547	0	0.11988	0.351588	-0.340967	0	0.633436	1	Null_Model_OpenChrom	human
Kawasaki_disease	0	1547	0	0.113886	0.333192	-0.341803	0	0.63375	1	Null_Model_OpenChrom	human
Ankylosing_spondylitis	0	1547	0	0.191808	0.441784	-0.434167	0	0.667916	1	Null_Model_OpenChrom	human
Primary_biliary_cirrhosis	0	1547	0	0.197802	0.452587	-0.437047	0	0.668962	1	Null_Model_OpenChrom	human
Celiac_disease	0	1547	0	0.233766	0.472545	-0.494696	0	0.689593	1	Null_Model_OpenChrom	human
Juvenile_idiopathic_arthritis	0	1547	0	0.24975	0.485348	-0.514579	0	0.696576	1	Null_Model_OpenChrom	human
Crohns_disease	0	1547	0	0.477522	0.660109	-0.723399	0	0.765283	1	Null_Model_OpenChrom	human
Ulcerative_colitis	0	1547	0	0.673327	0.853333	-0.789055	0	0.78496	1	Null_Model_OpenChrom	human
Systemic_lupus_erythematosus	0	1547	0	0.929071	0.96123	-0.966544	0	0.833114	1	Null_Model_OpenChrom	human

### Sheet: EBNA2 close Disease RELI
Label	Overlap	Total	Ratio	Mean	STD	Z-score	Enrichment	P-val	Corrected P-val	Null_Model	Species
Primary_biliary_cirrhosis	3	690	0.00434783	0.0909091	0.317376	9.16607	33	2.45287e-20	4.90575e-19	Null_Model_OpenChrom	human
Ulcerative_colitis	4	690	0.0057971	0.331668	0.58128	6.31078	12.0602	1.38814e-10	2.77627e-09	Null_Model_OpenChrom	human
Systemic_sclerosis	1	690	0.00144928	0.028971	0.167809	5.78651	34.5172	3.59312e-09	7.18624e-08	Null_Model_OpenChrom	human
EBNA2_Disorder	12	690	0.0173913	2.88711	1.6698	5.45747	4.1564	2.41478e-08	4.82956e-07	Null_Model_OpenChrom	human
Systemic_lupus_erythematosus	4	690	0.0057971	0.444555	0.682036	5.21299	8.99775	9.29118e-08	1.85824e-06	Null_Model_OpenChrom	human
All_Autoimmune_Disorder	12	690	0.0173913	3.31169	1.75805	4.94202	3.62353	3.86596e-07	7.73191e-06	Null_Model_OpenChrom	human
Type_1_diabetes	2	690	0.00289855	0.190809	0.436527	4.14451	10.4817	1.7027e-05	0.000340539	Null_Model_OpenChrom	human
Multiple_sclerosis	3	690	0.00434783	0.406593	0.635229	4.08263	7.37838	2.22641e-05	0.000445283	Null_Model_OpenChrom	human
Rheumatoid_arthritis	2	690	0.00289855	0.301698	0.550352	3.08585	6.62914	0.00101487	0.0202973	Null_Model_OpenChrom	human
All_Disease_SNPs	19	690	0.0275362	10.1429	3.20009	2.76777	1.87324	0.0028221	0.056442	Null_Model_OpenChrom	human
Celiac_disease	1	690	0.00144928	0.104895	0.337618	2.65124	9.53333	0.00400989	0.0801978	Null_Model_OpenChrom	human
Juvenile_idiopathic_arthritis	1	690	0.00144928	0.112887	0.338	2.62459	8.85841	0.00433761	0.0867522	Null_Model_OpenChrom	human
Inflammatory_bowel_disease	2	690	0.00289855	0.549451	0.736072	1.97066	3.64	0.0243813	0.487626	Null_Model_OpenChrom	human
ANCA-associated_vasculitis	0	690	0	0.03996	0.201001	-0.198805	0	0.578792	1	Null_Model_OpenChrom	human
Takayasu_arteritis	0	690	0	0.040959	0.198294	-0.206557	0	0.581822	1	Null_Model_OpenChrom	human
Kawasaki_disease	0	690	0	0.0609391	0.247553	-0.246166	0	0.597223	1	Null_Model_OpenChrom	human
Graves_disease	0	690	0	0.0769231	0.270327	-0.284556	0	0.612008	1	Null_Model_OpenChrom	human
Ankylosing_spondylitis	0	690	0	0.0889111	0.298474	-0.297886	0	0.617105	1	Null_Model_OpenChrom	human
Vitiligo	0	690	0	0.150849	0.390156	-0.386638	0	0.650488	1	Null_Model_OpenChrom	human
Crohns_disease	0	690	0	0.188811	0.423456	-0.445881	0	0.672158	1	Null_Model_OpenChrom	human

### Sheet: EBNA2 loop gain Disease RELI
Label	Overlap	Total	Ratio	Mean	STD	Z-score	Enrichment	P-val	Corrected P-val	Null_Model	Species
EBNA2_Disorder	117	2478	0.0472155	36.2038	6.60064	12.2407	3.23171	9.4245e-35	1.8849e-33	Null_Model_OpenChrom	human
All_Autoimmune_Disorder	125	2478	0.0504439	40.9421	6.93979	12.1125	3.0531	4.53681e-34	9.07361e-33	Null_Model_OpenChrom	human
All_Disease_SNPs	240	2478	0.0968523	120.754	11.2127	10.6349	1.98751	1.02519e-26	2.05037e-25	Null_Model_OpenChrom	human
Juvenile_idiopathic_arthritis	10	2478	0.00403551	1.53846	1.24208	6.8124	6.5	4.79934e-12	9.59869e-11	Null_Model_OpenChrom	human
Systemic_lupus_erythematosus	22	2478	0.00887813	5.6953	2.40958	6.76661	3.86283	6.59152e-12	1.3183e-10	Null_Model_OpenChrom	human
Inflammatory_bowel_disease	24	2478	0.00968523	6.81918	2.61156	6.57876	3.51948	2.37198e-11	4.74396e-10	Null_Model_OpenChrom	human
Multiple_sclerosis	22	2478	0.00887813	5.92108	2.46633	6.51937	3.71554	3.53014e-11	7.06029e-10	Null_Model_OpenChrom	human
Type_1_diabetes	12	2478	0.00484262	2.38262	1.58255	6.07714	5.03648	6.1172e-10	1.22344e-08	Null_Model_OpenChrom	human
Crohns_disease	10	2478	0.00403551	2.36164	1.52548	5.00718	4.23435	2.7616e-07	5.52319e-06	Null_Model_OpenChrom	human
Celiac_disease	6	2478	0.00242131	1.13487	1.03189	4.71478	5.28697	1.20989e-06	2.41977e-05	Null_Model_OpenChrom	human
Rheumatoid_arthritis	14	2478	0.00564972	4.36364	2.14514	4.49218	3.20833	3.52485e-06	7.0497e-05	Null_Model_OpenChrom	human
Graves_disease	5	2478	0.00201776	0.947053	0.973752	4.1622	5.27954	1.57601e-05	0.000315201	Null_Model_OpenChrom	human
Primary_biliary_cirrhosis	5	2478	0.00201776	1.26074	1.15713	3.2315	3.96593	0.000615722	0.0123144	Null_Model_OpenChrom	human
Kawasaki_disease	3	2478	0.00121065	0.704296	0.838136	2.73906	4.25957	0.00308077	0.0616153	Null_Model_OpenChrom	human
Ankylosing_spondylitis	4	2478	0.00161421	1.23077	1.10801	2.49928	3.25	0.00622225	0.124445	Null_Model_OpenChrom	human
Ulcerative_colitis	9	2478	0.00363196	4.09191	1.99087	2.4653	2.19946	0.00684495	0.136899	Null_Model_OpenChrom	human
Takayasu_arteritis	2	2478	0.000807103	0.585415	0.75561	1.87211	3.41638	0.0305957	0.611914	Null_Model_OpenChrom	human
Vitiligo	3	2478	0.00121065	2.26673	1.50059	0.488654	1.32349	0.312543	1	Null_Model_OpenChrom	human
Systemic_sclerosis	0	2478	0	0.472527	0.679334	-0.695574	0	0.756652	1	Null_Model_OpenChrom	human
ANCA-associated_vasculitis	0	2478	0	0.599401	0.79521	-0.753764	0	0.774505	1	Null_Model_OpenChrom	human

### Sheet: EBNA2 loop loss Disease RELI
Label	Overlap	Total	Ratio	Mean	STD	Z-score	Enrichment	P-val	Corrected P-val	Null_Model	Species
EBNA2_Disorder	24	583	0.0411664	8.73027	2.91122	5.24513	2.74906	7.80857e-08	1.56171e-06	Null_Model_OpenChrom	human
All_Autoimmune_Disorder	26	583	0.0445969	10.1958	3.12084	5.06409	2.55007	2.05183e-07	4.10366e-06	Null_Model_OpenChrom	human
Kawasaki_disease	2	583	0.00343053	0.18981	0.442647	4.08947	10.5368	2.16183e-05	0.000432367	Null_Model_OpenChrom	human
Multiple_sclerosis	6	583	0.0102916	1.47153	1.2359	3.66411	4.07739	0.000124101	0.00248203	Null_Model_OpenChrom	human
All_Disease_SNPs	46	583	0.0789022	29.6663	5.29684	3.08367	1.55058	0.00102233	0.0204465	Null_Model_OpenChrom	human
Inflammatory_bowel_disease	5	583	0.00857633	1.70929	1.32981	2.47457	2.92519	0.0066698	0.133396	Null_Model_OpenChrom	human
Systemic_lupus_erythematosus	4	583	0.00686106	1.39461	1.20794	2.15689	2.86819	0.0155072	0.310145	Null_Model_OpenChrom	human
Crohns_disease	2	583	0.00343053	0.571429	0.777909	1.83642	3.5	0.0331475	0.662949	Null_Model_OpenChrom	human
Graves_disease	1	583	0.00171527	0.208791	0.461912	1.7129	4.78947	0.0433655	0.86731	Null_Model_OpenChrom	human
Primary_biliary_cirrhosis	1	583	0.00171527	0.291708	0.529926	1.33659	3.42808	0.0906788	1	Null_Model_OpenChrom	human
Ankylosing_spondylitis	1	583	0.00171527	0.2997	0.525443	1.33278	3.33667	0.091302	1	Null_Model_OpenChrom	human
Ulcerative_colitis	2	583	0.00343053	0.974026	0.992635	1.03359	2.05333	0.150665	1	Null_Model_OpenChrom	human
Vitiligo	1	583	0.00171527	0.553447	0.73715	0.605783	1.80686	0.272329	1	Null_Model_OpenChrom	human
Rheumatoid_arthritis	1	583	0.00171527	1.06494	1.00736	-0.0644655	0.939024	0.5257	1	Null_Model_OpenChrom	human
Systemic_sclerosis	0	583	0	0.134865	0.369856	-0.364642	0	0.642311	1	Null_Model_OpenChrom	human
Takayasu_arteritis	0	583	0	0.136863	0.37182	-0.368089	0	0.643597	1	Null_Model_OpenChrom	human
ANCA-associated_vasculitis	0	583	0	0.152847	0.389377	-0.392542	0	0.652671	1	Null_Model_OpenChrom	human
Celiac_disease	0	583	0	0.31968	0.561874	-0.568953	0	0.715306	1	Null_Model_OpenChrom	human
Juvenile_idiopathic_arthritis	0	583	0	0.357642	0.611526	-0.584835	0	0.720671	1	Null_Model_OpenChrom	human
Type_1_diabetes	0	583	0	0.547453	0.718329	-0.76212	0	0.777006	1	Null_Model_OpenChrom	human
