## Supplemental Table S13 for "Epstein-Barr virus nuclear antigen 2 (EBNA2) extensively rewires the human chromatin landscape at autoimmune risk loci"

### Sheet: README
Epstein-Barr virus nuclear antigen 2 (EBNA2) extensively rewires the human chromatin landscape at autoimmune risk loci
This document contains the RELI results of chromatin accessibility analysis comparisons across EBNA2+, EBNA2-, and uninfected conditions against autoimmune diseases.
Comments, additions, or subtractions should be addressed to the corresponding authors:
Leah Kottyan (Leah.Kottyan@cchmc.org)
Matt Weirauch (Matthew.Weirauch@cchmc.org)
The first tab contains the RELI results of open chromatin in all conditions against the autoimmune disease (all, EBNA2 disorder, SLE, and MS) library.
The second tab contains the RELI results of open chromatin in EBNA2+ conditions against the autoimmune disease (all, EBNA2 disorder, SLE, and MS) library.
The third tab contains the RELI results of closed chromatin in EBNA2+ conditions against the autoimmune disease (all, EBNA2 disorder, SLE, and MS) library.
The fourth tab contains the RELI results of open chromatin in EBNA2- conditions against the autoimmune disease (all, EBNA2 disorder, SLE, and MS) library.
The fifth tab contains the RELI results of closed chromatin in EBNA2- conditions against the autoimmune disease (all, EBNA2 disorder, SLE, and MS) library.
The sixth tab contains the RELI results of open chromatin in uninfected conditions against the autoimmune disease (all, EBNA2 disorder, SLE, and MS) library.
The seventh tab contains the RELI results of closed chromatin in uninfected conditions against the autoimmune disease (all, EBNA2 disorder, SLE, and MS) library.
The columns in all tabs are identical:
Label	Name of the library dataset.
Overlap	Overlap count (number of peaks with intersecting genomic coordinates).
Total	Total number of peaks in the input set.
Ratio	Ratio of overlap count divided by total count.
Mean	Expected mean of intersection count from 2000 permutation test.
STD	Standard deviation from 2000 permutation test.
Z-score	Z-score calculated from 2000 permutation test.
Enrichment	Enrichment from 2000 permutation test (Overlap divided by Mean)
P-val	p-value calculated from 2000 permutation test.
Corrected P-val	Adjusted p-value usin Bonferroni correction.
Null_Model	Null model used in this analysis.
Species	Species for the library dataset.

### Sheet: Open in All Disease RELI
Label	Overlap	Total	Ratio	Mean	STD	Z-score	Enrichment	P-val	Corrected P-val	Null_Model	Species
All_Autoimmune_Disorder	414	41023	0.0100919	209.061	15.5432	13.1851	1.98028	5.34399e-40	1.0688e-38	Null_Model_OpenChrom	human
All_Disease_SNPs	993	41023	0.0242059	630.261	27.594	13.1456	1.57554	9.02142e-40	1.80428e-38	Null_Model_OpenChrom	human
EBNA2_Disorder	364	41023	0.00887307	180.369	14.1395	12.9871	2.01809	7.24122e-39	1.44824e-37	Null_Model_OpenChrom	human
Systemic_lupus_erythematosus	65	41023	0.00158448	27.4725	5.31051	7.06665	2.366	7.9361e-13	1.58722e-11	Null_Model_OpenChrom	human
Kawasaki_disease	16	41023	0.000390025	3.55445	1.9301	6.44814	4.50141	5.66165e-11	1.13233e-09	Null_Model_OpenChrom	human
Type_1_diabetes	31	41023	0.000755674	11.5275	3.37691	5.76637	2.68923	4.04995e-09	8.09989e-08	Null_Model_OpenChrom	human
Inflammatory_bowel_disease	68	41023	0.00165761	33.951	6.11544	5.56771	2.00288	1.29054e-08	2.58108e-07	Null_Model_OpenChrom	human
Multiple_sclerosis	55	41023	0.00134071	26.5884	5.18772	5.4767	2.06857	2.16662e-08	4.33324e-07	Null_Model_OpenChrom	human
Juvenile_idiopathic_arthritis	20	41023	0.000487531	7.56743	2.83191	4.39017	2.6429	5.66307e-06	0.000113261	Null_Model_OpenChrom	human
Systemic_sclerosis	9	41023	0.000219389	2.48352	1.54466	4.21871	3.62389	1.22849e-05	0.000245699	Null_Model_OpenChrom	human
Vitiligo	23	41023	0.000560661	10.2867	3.04708	4.17229	2.23589	1.50777e-05	0.000301554	Null_Model_OpenChrom	human
Celiac_disease	16	41023	0.000390025	6.72627	2.46759	3.75821	2.37873	8.55654e-05	0.00171131	Null_Model_OpenChrom	human
Graves_disease	14	41023	0.000341272	5.35864	2.33757	3.69673	2.6126	0.000109198	0.00218396	Null_Model_OpenChrom	human
Primary_biliary_cirrhosis	14	41023	0.000341272	5.73227	2.36056	3.50244	2.44231	0.000230505	0.0046101	Null_Model_OpenChrom	human
Rheumatoid_arthritis	34	41023	0.000828803	19.6933	4.39418	3.25583	1.72647	0.000565309	0.0113062	Null_Model_OpenChrom	human
Ulcerative_colitis	33	41023	0.000804427	20.2597	4.64031	2.74557	1.62885	0.00302029	0.0604057	Null_Model_OpenChrom	human
Crohns_disease	20	41023	0.000487531	11.984	3.31719	2.4165	1.66889	0.0078352	0.156704	Null_Model_OpenChrom	human
Takayasu_arteritis	6	41023	0.000146259	2.73027	1.66948	1.95853	2.19759	0.0250838	0.501676	Null_Model_OpenChrom	human
ANCA-associated_vasculitis	4	41023	9.75063e-05	3.43157	1.82635	0.311238	1.16565	0.37781	1	Null_Model_OpenChrom	human
Ankylosing_spondylitis	5	41023	0.000121883	5.69231	2.44361	-0.283314	0.878378	0.611532	1	Null_Model_OpenChrom	human

### Sheet: Open in EBNA2+ Disease RELI
Label	Overlap	Total	Ratio	Mean	STD	Z-score	Enrichment	P-val	Corrected P-val	Null_Model	Species
Vitiligo	2	3056	0.00065445	0.64036	0.794059	1.71227	3.12324	0.0434239	0.868477	Null_Model_OpenChrom	human
Type_1_diabetes	2	3056	0.00065445	0.669331	0.82677	1.60948	2.98806	0.0537558	1	Null_Model_OpenChrom	human
Graves_disease	1	3056	0.000327225	0.313686	0.552723	1.2417	3.1879	0.107174	1	Null_Model_OpenChrom	human
All_Autoimmune_Disorder	16	3056	0.0052356	12.3337	3.49121	1.05015	1.29726	0.146824	1	Null_Model_OpenChrom	human
Celiac_disease	1	3056	0.000327225	0.391608	0.60373	1.00772	2.55357	0.156794	1	Null_Model_OpenChrom	human
EBNA2_Disorder	14	3056	0.00458115	10.7662	3.31139	0.976569	1.30036	0.164391	1	Null_Model_OpenChrom	human
Multiple_sclerosis	2	3056	0.00065445	1.51748	1.23042	0.392159	1.31797	0.34747	1	Null_Model_OpenChrom	human
Ulcerative_colitis	1	3056	0.000327225	1.13986	1.07537	-0.130058	0.877301	0.55174	1	Null_Model_OpenChrom	human
Rheumatoid_arthritis	1	3056	0.000327225	1.16084	1.06447	-0.151099	0.861446	0.560051	1	Null_Model_OpenChrom	human
Systemic_sclerosis	0	3056	0	0.125874	0.346612	-0.363155	0	0.641756	1	Null_Model_OpenChrom	human
Takayasu_arteritis	0	3056	0	0.155844	0.376415	-0.414022	0	0.660571	1	Null_Model_OpenChrom	human
Kawasaki_disease	0	3056	0	0.222777	0.487156	-0.457301	0	0.676273	1	Null_Model_OpenChrom	human
ANCA-associated_vasculitis	0	3056	0	0.241758	0.493452	-0.489932	0	0.687909	1	Null_Model_OpenChrom	human
Ankylosing_spondylitis	0	3056	0	0.311688	0.557452	-0.55913	0	0.711963	1	Null_Model_OpenChrom	human
Primary_biliary_cirrhosis	0	3056	0	0.338661	0.595142	-0.569042	0	0.715336	1	Null_Model_OpenChrom	human
Juvenile_idiopathic_arthritis	0	3056	0	0.467532	0.658175	-0.710346	0	0.761255	1	Null_Model_OpenChrom	human
Crohns_disease	0	3056	0	0.714286	0.855737	-0.834703	0	0.798057	1	Null_Model_OpenChrom	human
All_Disease_SNPs	32	3056	0.0104712	37.4036	6.00541	-0.899789	0.855533	0.815884	1	Null_Model_OpenChrom	human
Systemic_lupus_erythematosus	0	3056	0	1.62138	1.30211	-1.24519	0	0.89347	1	Null_Model_OpenChrom	human
Inflammatory_bowel_disease	0	3056	0	2.02298	1.3764	-1.46976	0	0.929187	1	Null_Model_OpenChrom	human

### Sheet: Closed in EBNA2+ Disease RELI
Label	Overlap	Total	Ratio	Mean	STD	Z-score	Enrichment	P-val	Corrected P-val	Null_Model	Species
EBNA2_Disorder	21	4668	0.00449871	13.1628	3.67484	2.13266	1.5954	0.0164761	0.329523	Null_Model_OpenChrom	human
All_Autoimmune_Disorder	23	4668	0.00492716	15.1618	4.01669	1.95141	1.51697	0.0255043	0.510086	Null_Model_OpenChrom	human
Takayasu_arteritis	1	4668	0.000214225	0.188811	0.432799	1.87429	5.2963	0.0304455	0.608911	Null_Model_OpenChrom	human
Multiple_sclerosis	4	4668	0.000856898	1.82018	1.325	1.64515	2.19759	0.0499697	0.999395	Null_Model_OpenChrom	human
Systemic_lupus_erythematosus	4	4668	0.000856898	2.07293	1.46071	1.31927	1.92964	0.0935395	1	Null_Model_OpenChrom	human
All_Disease_SNPs	55	4668	0.0117823	46.1958	7.02009	1.25414	1.19058	0.104895	1	Null_Model_OpenChrom	human
Ulcerative_colitis	3	4668	0.000642674	1.52348	1.23438	1.19616	1.96918	0.115816	1	Null_Model_OpenChrom	human
Crohns_disease	2	4668	0.000428449	0.872128	0.946379	1.19178	2.29324	0.116674	1	Null_Model_OpenChrom	human
Primary_biliary_cirrhosis	1	4668	0.000214225	0.418581	0.627387	0.926731	2.38902	0.177033	1	Null_Model_OpenChrom	human
Rheumatoid_arthritis	2	4668	0.000428449	1.36364	1.20567	0.527806	1.46667	0.298817	1	Null_Model_OpenChrom	human
Vitiligo	1	4668	0.000214225	0.765235	0.889848	0.263826	1.30679	0.395957	1	Null_Model_OpenChrom	human
Type_1_diabetes	1	4668	0.000214225	0.78022	0.878435	0.250195	1.28169	0.401218	1	Null_Model_OpenChrom	human
Inflammatory_bowel_disease	2	4668	0.000428449	2.43357	1.56647	-0.276782	0.821839	0.609026	1	Null_Model_OpenChrom	human
Systemic_sclerosis	0	4668	0	0.170829	0.414473	-0.41216	0	0.659889	1	Null_Model_OpenChrom	human
Kawasaki_disease	0	4668	0	0.276723	0.523782	-0.528317	0	0.70136	1	Null_Model_OpenChrom	human
ANCA-associated_vasculitis	0	4668	0	0.300699	0.525823	-0.571864	0	0.716293	1	Null_Model_OpenChrom	human
Ankylosing_spondylitis	0	4668	0	0.411588	0.666653	-0.617395	0	0.731513	1	Null_Model_OpenChrom	human
Graves_disease	0	4668	0	0.406593	0.635229	-0.640073	0	0.738937	1	Null_Model_OpenChrom	human
Celiac_disease	0	4668	0	0.477522	0.685379	-0.696727	0	0.757013	1	Null_Model_OpenChrom	human
Juvenile_idiopathic_arthritis	0	4668	0	0.583417	0.77025	-0.757438	0	0.775606	1	Null_Model_OpenChrom	human

### Sheet: Open in EBNA2- Disease RELI
Label	Overlap	Total	Ratio	Mean	STD	Z-score	Enrichment	P-val	Corrected P-val	Null_Model	Species
Ulcerative_colitis	4	4144	0.000965251	1.77522	1.32681	1.67679	2.25324	0.0467919	0.935838	Null_Model_OpenChrom	human
Vitiligo	2	4144	0.000482625	0.856144	0.912844	1.25307	2.33606	0.10509	1	Null_Model_OpenChrom	human
Multiple_sclerosis	4	4144	0.000965251	2.37263	1.51658	1.07305	1.68589	0.141624	1	Null_Model_OpenChrom	human
All_Disease_SNPs	61	4144	0.0147201	54.008	7.35091	0.951175	1.12946	0.170758	1	Null_Model_OpenChrom	human
All_Autoimmune_Disorder	21	4144	0.00506757	17.8831	4.2004	0.742048	1.17429	0.229029	1	Null_Model_OpenChrom	human
Primary_biliary_cirrhosis	1	4144	0.000241313	0.495504	0.715702	0.704897	2.01815	0.240437	1	Null_Model_OpenChrom	human
EBNA2_Disorder	18	4144	0.00434363	15.5754	4.04581	0.599287	1.15567	0.274491	1	Null_Model_OpenChrom	human
Systemic_lupus_erythematosus	3	4144	0.000723938	2.21678	1.49932	0.522383	1.35331	0.300702	1	Null_Model_OpenChrom	human
Crohns_disease	1	4144	0.000241313	1.03896	1.0166	-0.0383238	0.9625	0.515285	1	Null_Model_OpenChrom	human
Systemic_sclerosis	0	4144	0	0.186813	0.433666	-0.430776	0	0.666684	1	Null_Model_OpenChrom	human
Takayasu_arteritis	0	4144	0	0.231768	0.479823	-0.483028	0	0.685462	1	Null_Model_OpenChrom	human
ANCA-associated_vasculitis	0	4144	0	0.294705	0.560412	-0.525872	0	0.700511	1	Null_Model_OpenChrom	human
Inflammatory_bowel_disease	2	4144	0.000482625	2.85215	1.61991	-0.526048	0.701226	0.700572	1	Null_Model_OpenChrom	human
Kawasaki_disease	0	4144	0	0.312687	0.552385	-0.566067	0	0.714326	1	Null_Model_OpenChrom	human
Ankylosing_spondylitis	0	4144	0	0.506494	0.728154	-0.695586	0	0.756656	1	Null_Model_OpenChrom	human
Graves_disease	0	4144	0	0.491508	0.691504	-0.710781	0	0.76139	1	Null_Model_OpenChrom	human
Celiac_disease	0	4144	0	0.525475	0.724983	-0.72481	0	0.765716	1	Null_Model_OpenChrom	human
Juvenile_idiopathic_arthritis	0	4144	0	0.635365	0.817256	-0.777437	0	0.781549	1	Null_Model_OpenChrom	human
Type_1_diabetes	0	4144	0	0.956044	0.957113	-0.998883	0	0.841074	1	Null_Model_OpenChrom	human
Rheumatoid_arthritis	0	4144	0	1.68731	1.34801	-1.2517	0	0.894661	1	Null_Model_OpenChrom	human

### Sheet: Closed in EBNA2- Disease RELI
Label	Overlap	Total	Ratio	Mean	STD	Z-score	Enrichment	P-val	Corrected P-val	Null_Model	Species
Systemic_lupus_erythematosus	1	203	0.00492611	0.0869131	0.299063	3.05316	11.5057	0.00113223	0.0226446	Null_Model_OpenChrom	human
EBNA2_Disorder	1	203	0.00492611	0.684316	0.812554	0.388508	1.46131	0.34882	1	Null_Model_OpenChrom	human
All_Autoimmune_Disorder	1	203	0.00492611	0.747253	0.842054	0.300155	1.33824	0.382029	1	Null_Model_OpenChrom	human
Ankylosing_spondylitis	0	203	0	0.00899101	0.0944409	-0.0952025	0	0.537923	1	Null_Model_OpenChrom	human
Kawasaki_disease	0	203	0	0.011988	0.108886	-0.110097	0	0.543834	1	Null_Model_OpenChrom	human
Systemic_sclerosis	0	203	0	0.012987	0.113275	-0.11465	0	0.545639	1	Null_Model_OpenChrom	human
Takayasu_arteritis	0	203	0	0.014985	0.121553	-0.12328	0	0.549057	1	Null_Model_OpenChrom	human
ANCA-associated_vasculitis	0	203	0	0.016983	0.129272	-0.131374	0	0.55226	1	Null_Model_OpenChrom	human
Graves_disease	0	203	0	0.016983	0.129272	-0.131374	0	0.55226	1	Null_Model_OpenChrom	human
Juvenile_idiopathic_arthritis	0	203	0	0.017982	0.132952	-0.135252	0	0.553794	1	Null_Model_OpenChrom	human
Primary_biliary_cirrhosis	0	203	0	0.01998	0.140001	-0.142713	0	0.556742	1	Null_Model_OpenChrom	human
Celiac_disease	0	203	0	0.020979	0.143386	-0.146311	0	0.558162	1	Null_Model_OpenChrom	human
Type_1_diabetes	0	203	0	0.038961	0.203668	-0.191297	0	0.575853	1	Null_Model_OpenChrom	human
Vitiligo	0	203	0	0.037962	0.1912	-0.198546	0	0.578691	1	Null_Model_OpenChrom	human
Crohns_disease	0	203	0	0.041958	0.200594	-0.209169	0	0.582842	1	Null_Model_OpenChrom	human
All_Disease_SNPs	2	203	0.00985222	2.31668	1.45692	-0.217363	0.863303	0.586037	1	Null_Model_OpenChrom	human
Ulcerative_colitis	0	203	0	0.0529471	0.22404	-0.236329	0	0.593411	1	Null_Model_OpenChrom	human
Rheumatoid_arthritis	0	203	0	0.0619381	0.241164	-0.25683	0	0.601345	1	Null_Model_OpenChrom	human
Multiple_sclerosis	0	203	0	0.0969031	0.315595	-0.307049	0	0.620597	1	Null_Model_OpenChrom	human
Inflammatory_bowel_disease	0	203	0	0.120879	0.358293	-0.337375	0	0.632083	1	Null_Model_OpenChrom	human

### Sheet: Open in Uninfected Disease
Label	Overlap	Total	Ratio	Mean	STD	Z-score	Enrichment	P-val	Corrected P-val	Null_Model	Species
EBNA2_Disorder	2	28	0.0714286	0.105894	0.332829	5.69093	18.8868	6.31753e-09	1.26351e-07	Null_Model_OpenChrom	human
All_Autoimmune_Disorder	2	28	0.0714286	0.120879	0.341136	5.50842	16.5455	1.81032e-08	3.62065e-07	Null_Model_OpenChrom	human
All_Disease_SNPs	2	28	0.0714286	0.324675	0.596222	2.8099	6.16	0.00247783	0.0495567	Null_Model_OpenChrom	human
Ankylosing_spondylitis	0	28	0	0.000999001	0.031607	-0.031607	0	0.512607	1	Null_Model_OpenChrom	human
Primary_biliary_cirrhosis	0	28	0	0.000999001	0.031607	-0.031607	0	0.512607	1	Null_Model_OpenChrom	human
Graves_disease	0	28	0	0.001998	0.0446767	-0.0447213	0	0.517835	1	Null_Model_OpenChrom	human
Systemic_sclerosis	0	28	0	0.001998	0.0446767	-0.0447213	0	0.517835	1	Null_Model_OpenChrom	human
Takayasu_arteritis	0	28	0	0.001998	0.0446767	-0.0447213	0	0.517835	1	Null_Model_OpenChrom	human
Celiac_disease	0	28	0	0.002997	0.0546901	-0.0547997	0	0.521851	1	Null_Model_OpenChrom	human
Kawasaki_disease	0	28	0	0.002997	0.0546901	-0.0547997	0	0.521851	1	Null_Model_OpenChrom	human
Type_1_diabetes	0	28	0	0.002997	0.0546901	-0.0547997	0	0.521851	1	Null_Model_OpenChrom	human
Juvenile_idiopathic_arthritis	0	28	0	0.003996	0.0631191	-0.0633089	0	0.52524	1	Null_Model_OpenChrom	human
Vitiligo	0	28	0	0.003996	0.0631191	-0.0633089	0	0.52524	1	Null_Model_OpenChrom	human
Crohns_disease	0	28	0	0.00699301	0.083373	-0.0838762	0	0.533423	1	Null_Model_OpenChrom	human
Multiple_sclerosis	0	28	0	0.00799201	0.0890846	-0.0897126	0	0.535742	1	Null_Model_OpenChrom	human
Rheumatoid_arthritis	0	28	0	0.00999001	0.0994992	-0.100403	0	0.539988	1	Null_Model_OpenChrom	human
Ulcerative_colitis	0	28	0	0.00999001	0.0994992	-0.100403	0	0.539988	1	Null_Model_OpenChrom	human
Systemic_lupus_erythematosus	0	28	0	0.013986	0.117491	-0.119039	0	0.547378	1	Null_Model_OpenChrom	human
Inflammatory_bowel_disease	0	28	0	0.016983	0.129272	-0.131374	0	0.55226	1	Null_Model_OpenChrom	human
ANCA-associated_vasculitis	0	28	0	0	0	0	0	0	1	Null_Model_OpenChrom	human

### Sheet: Closed in Uninfected Disease RE
Label	Overlap	Total	Ratio	Mean	STD	Z-score	Enrichment	P-val	Corrected P-val	Null_Model	Species
Systemic_sclerosis	0	56	0	0.000999001	0.031607	-0.031607	0	0.512607	1	Null_Model_OpenChrom	human
Kawasaki_disease	0	56	0	0.001998	0.0446767	-0.0447213	0	0.517835	1	Null_Model_OpenChrom	human
ANCA-associated_vasculitis	0	56	0	0.003996	0.0631191	-0.0633089	0	0.52524	1	Null_Model_OpenChrom	human
Graves_disease	0	56	0	0.003996	0.0631191	-0.0633089	0	0.52524	1	Null_Model_OpenChrom	human
Juvenile_idiopathic_arthritis	0	56	0	0.003996	0.0631191	-0.0633089	0	0.52524	1	Null_Model_OpenChrom	human
Takayasu_arteritis	0	56	0	0.003996	0.0631191	-0.0633089	0	0.52524	1	Null_Model_OpenChrom	human
Celiac_disease	0	56	0	0.00699301	0.083373	-0.0838762	0	0.533423	1	Null_Model_OpenChrom	human
Primary_biliary_cirrhosis	0	56	0	0.00699301	0.083373	-0.0838762	0	0.533423	1	Null_Model_OpenChrom	human
Ankylosing_spondylitis	0	56	0	0.00799201	0.0890846	-0.0897126	0	0.535742	1	Null_Model_OpenChrom	human
Crohns_disease	0	56	0	0.00999001	0.0994992	-0.100403	0	0.539988	1	Null_Model_OpenChrom	human
Vitiligo	0	56	0	0.012987	0.113275	-0.11465	0	0.545639	1	Null_Model_OpenChrom	human
Rheumatoid_arthritis	0	56	0	0.014985	0.121553	-0.12328	0	0.549057	1	Null_Model_OpenChrom	human
Type_1_diabetes	0	56	0	0.014985	0.121553	-0.12328	0	0.549057	1	Null_Model_OpenChrom	human
Ulcerative_colitis	0	56	0	0.016983	0.129272	-0.131374	0	0.55226	1	Null_Model_OpenChrom	human
Systemic_lupus_erythematosus	0	56	0	0.025974	0.159137	-0.163218	0	0.564827	1	Null_Model_OpenChrom	human
Inflammatory_bowel_disease	0	56	0	0.033966	0.181232	-0.187417	0	0.574333	1	Null_Model_OpenChrom	human
Multiple_sclerosis	0	56	0	0.041958	0.205518	-0.204157	0	0.580885	1	Null_Model_OpenChrom	human
EBNA2_Disorder	0	56	0	0.160839	0.411224	-0.391123	0	0.652147	1	Null_Model_OpenChrom	human
All_Autoimmune_Disorder	0	56	0	0.214785	0.448131	-0.479291	0	0.684134	1	Null_Model_OpenChrom	human
All_Disease_SNPs	0	56	0	0.587413	0.739325	-0.794526	0	0.786555	1	Null_Model_OpenChrom	human
