## Supplemental Table S15 for "Epstein-Barr virus nuclear antigen 2 (EBNA2) extensively rewires the human chromatin landscape at autoimmune risk loci"

### Sheet: README
Epstein-Barr virus nuclear antigen 2 (EBNA2) extensively rewires the human chromatin landscape at autoimmune risk loci
This document contains the results from eQTL analysis at the ZMIZ1 locus using data provided by the eQTL catalogue.
Comments, additions, or subtractions should be addressed to the corresponding authors:
Leah Kottyan (Leah.Kottyan@cchmc.org)
Matt Weirauch (Matthew.Weirauch@cchmc.org)
The columns are as follows:
rsid	dbSNP variant identifier
chromosome	Chromosome
alt	Minor alelle
position	Position in the genome
maf	Minor allele frequency in eQTL study
ref	Major allele
gene_id	Gene identifier
hgnc_symbol	Gene name
Cell or Tissue type	Biological material assessed for eQTL
beta	Normalized effect size
median_tpm	Median transcripts per million across all samples
study_id	Original study assessed
pvalue	eQTL empirical pvalue as calculated using normalized and uniformly processed data by the eQTL catalogue

### Sheet: ZMIZ1 eQTLs
rsid	chromosome	alt	position	maf	ref	gene_id	hgnc_symbol	Cell or Tissue type	beta	median_tpm	study_id	pvalue
rs1250567	10	C	79286508	0.455556	T	ENSG00000108175	ZMIZ1	NK-cell_naive	0.257577	NA	Schmiedel_2018	3.52329e-08
rs1250567	10	C	79286508	0.37963	T	ENSG00000108175	ZMIZ1	brain	0.0409092	32.159	BrainSeq	9.26084e-05
rs1250567	10	C	79286508	0.498876	T	ENSG00000108175	ZMIZ1	LCL	0.094875	40.923	GEUVADIS	0.000176449
rs1250567	10	C	79286508	0.456476	T	ENSG00000108175	ZMIZ1	blood	0.0394074	26.079	Lepik_2017	0.000221397
rs1250567	10	C	79286508	0.455056	T	ENSG00000108175	ZMIZ1	Treg_memory	0.0984732	35.216	Schmiedel_2018	0.000425002
rs1250567	10	C	79286508	0.461538	T	ENSG00000108175	ZMIZ1	monocyte_naive	0.0424353	NA	Schmiedel_2018	0.00126921
rs1250567	10	C	79286508	0.461538	T	ENSG00000108175	ZMIZ1	B-cell_naive	0.175972	NA	Schmiedel_2018	0.00226882
rs1250567	10	C	79286508	0.455056	T	ENSG00000108175	ZMIZ1	CD4_T-cell_anti-CD3-CD28	0.0836102	NA	Schmiedel_2018	0.0027453
rs1250567	10	C	79286508	0.463415	T	ENSG00000108175	ZMIZ1	Brain_Cortex	0.164144	20.5969	GTEx_V8	0.0046432
rs1250567	10	C	79286508	0.465054	T	ENSG00000108175	ZMIZ1	fibroblast	-0.0493579	60.504	GENCORD	0.00639499
rs1250567	10	C	79286508	0.449612	T	ENSG00000108175	ZMIZ1	Brain_Amygdala	0.178755	12.0178	GTEx_V8	0.00860916
